# Host cyclophilin-mediated maturation of an obligate intracellular bacterial surface virulence factor

**DOI:** 10.1101/2025.10.28.684717

**Authors:** Brandon Sit, Allen G. Sanderlin, Alejandro A. Guzman, Lauren E. Bird, Clara Y. Zhu, Patrick J. Woida, Paige N. McCaslin, Julia Kevil-Yeager, Paige E. Allen, Jason A. Carlyon, Mary M. Weber, Thomas P. Burke, John G. Doench, Rebecca L. Lamason

**Affiliations:** Department of Biology, Massachusetts Institute of Technology, Cambridge, MA, USA; Department of Microbiology and Molecular Genetics, University of California Irvine School of Medicine, Irvine, CA, USA; Department of Microbiology and Immunology, University of Iowa Carver College of Medicine, Iowa City, IA, USA; Department of Microbiology and Immunology, Virginia Commonwealth University Medical Center, School of Medicine, Richmond, VA, USA; Genetic Perturbation Platform, Broad Institute, Cambridge, MA, USA

## Abstract

Adaptation of obligate intracellular bacteria to the eukaryotic cytoplasm creates dependencies on host factors that comprise unique infection mechanisms and vulnerabilities compared to facultative intracellular species. Here, we identify the peptidylprolyl isomerase cyclophilin A (PPIA/CypA) as a convergent host dependency in obligate intracellular bacterial pathogens. Using a host-directed functional genetic screen in the emerging tick-borne pathogen *Rickettsia parkeri*, we find that PPIA promotes infection and actin-based motility through an unprecedented inter-kingdom surface protein maturation event that facilitates transmembrane translocation of the actin-nucleating virulence factor Sca2. PPIA is required for efficient *R. parkeri* infection across human and tick cells, and pharmacological inhibition of PPIA phenocopies the loss of Sca2 *in vitro* and *in vivo*. This dependency extends to *Chlamydia trachomatis* and *Orientia tsutsugamushi* but appears absent in multiple facultative intracellular species. Targeting of host PPIA may thus represent a shared infection dependency across obligate intracellular bacterial pathogens with unmet therapeutic needs.
