## Supplementary Table 2 for "Host cyclophilin-mediated maturation of an obligate intracellular bacterial surface virulence factor"

### Sheet: cluster_details
Table S2. DBSCAN cluster analysis of CRISPR screen hits.
Clustering Method	Cluster Number	Cluster Color	Hex Color	Gene Count	Protein Name	Protein Identified	Protein Description
DBSCAN	1	Red	#ff0000	19	CDC42	9606	ENSP00000497733	Cell division control protein 42 homolog; Plasma membrane-associated small GTPase which cycles between an active GTP-bound and an inactive GDP-bound state	In active state binds to a variety of effector proteins to regulate cellular responses	Involved in epithelial cell polarization processes	Regulates the bipolar attachment of spindle microtubules to kinetochores before chromosome congression in metaphase	Regulates cell migration	In neurons, plays a role in the extension and maintenance of the formation of filopodia, thin and actin-rich surface projections	Required for DOCK10-med [			]
DBSCAN	1	Red	#ff0000	19	CDC42SE2	9606	ENSP00000427421	CDC42 small effector protein 2; Probably involved in the organization of the actin cytoskeleton by acting downstream of CDC42, inducing actin filament assembly	Alters CDC42-induced cell shape changes	In activated T- cells, may play a role in CDC42-mediated F-actin accumulation at the immunological synapse	May play a role in early contractile events in phagocytosis in macrophages; Belongs to the CDC42SE/SPEC family
DBSCAN	1	Red	#ff0000	19	EGFR	9606	ENSP00000275493	Epidermal growth factor receptor; Receptor tyrosine kinase binding ligands of the EGF family and activating several signaling cascades to convert extracellular cues into appropriate cellular responses	Known ligands include EGF, TGFA/TGF-alpha, AREG, epigen/EPGN, BTC/betacellulin, epiregulin/EREG and HBEGF/heparin- binding EGF	Ligand binding triggers receptor homo- and/or heterodimerization and autophosphorylation on key cytoplasmic residues	The phosphorylated receptor recruits adapter proteins like GRB2 which in turn activates complex downstream signaling cascades	Activates at leas [			]
DBSCAN	1	Red	#ff0000	19	EML4	9606	ENSP00000320663	Echinoderm microtubule-associated protein-like 4; May modify the assembly dynamics of microtubules, such that microtubules are slightly longer, but more dynamic; Belongs to the WD repeat EMAP family
DBSCAN	1	Red	#ff0000	19	EXOC7	9606	ENSP00000334100	Exocyst complex component 7; Component of the exocyst complex involved in the docking of exocytic vesicles with fusion sites on the plasma membrane	In adipocytes, plays a crucial role in targeting SLC2A4 vesicle to the plasma membrane in response to insulin, perhaps directing the vesicle to the precise site of fusion (By similarity); Belongs to the EXO70 family
DBSCAN	1	Red	#ff0000	19	GRB2	9606	ENSP00000376345	Growth factor receptor-bound protein 2; Adapter protein that provides a critical link between cell surface growth factor receptors and the Ras signaling pathway; Belongs to the GRB2/sem-5/DRK family
DBSCAN	1	Red	#ff0000	19	KRAS	9606	ENSP00000256078	GTPase KRas, N-terminally processed; Ras proteins bind GDP/GTP and possess intrinsic GTPase activity	Plays an important role in the regulation of cell proliferation	Plays a role in promoting oncogenic events by inducing transcriptional silencing of tumor suppressor genes (TSGs) in colorectal cancer (CRC) cells in a ZNF304-dependent manner
DBSCAN	1	Red	#ff0000	19	MAPK1	9606	ENSP00000215832	Mitogen-activated protein kinase 1; Serine/threonine kinase which acts as an essential component of the MAP kinase signal transduction pathway	MAPK1/ERK2 and MAPK3/ERK1 are the 2 MAPKs which play an important role in the MAPK/ERK cascade	They participate also in a signaling cascade initiated by activated KIT and KITLG/SCF	Depending on the cellular context, the MAPK/ERK cascade mediates diverse biological functions such as cell growth, adhesion, survival and differentiation through the regulation of transcription, translation, cytoskeletal rearrangements	The MAPK/ERK cascade plays a [			]
DBSCAN	1	Red	#ff0000	19	MTOR	9606	ENSP00000354558	Serine/threonine-protein kinase mTOR; Serine/threonine protein kinase which is a central regulator of cellular metabolism, growth and survival in response to hormones, growth factors, nutrients, energy and stress signals	MTOR directly or indirectly regulates the phosphorylation of at least 800 proteins	Functions as part of 2 structurally and functionally distinct signaling complexes mTORC1 and mTORC2 (mTOR complex 1 and 2)	Activated mTORC1 up-regulates protein synthesis by phosphorylating key regulators of mRNA translation and ribosome synthesis	This includes phosphorylation of EIF [			]
DBSCAN	1	Red	#ff0000	19	PARD3	9606	ENSP00000363921	Partitioning defective 3 homolog; Adapter protein involved in asymmetrical cell division and cell polarization processes	Seems to play a central role in the formation of epithelial tight junctions	Targets the phosphatase PTEN to cell junctions (By similarity)	Involved in Schwann cell peripheral myelination (By similarity)	Association with PARD6B may prevent the interaction of PARD3 with F11R/JAM1, thereby preventing tight junction assembly (By similarity)	The PARD6-PARD3 complex links GTP-bound Rho small GTPases to atypical protein kinase C proteins	Required for establishment of [			]
DBSCAN	1	Red	#ff0000	19	PDCD10	9606	ENSP00000376506	Programmed cell death protein 10; Promotes cell proliferation	Modulates apoptotic pathways	Increases mitogen-activated protein kinase activity and STK26 activity	Important for cell migration, and for normal structure and assembly of the Golgi complex	Important for KDR/VEGFR2 signaling	Increases the stability of KDR/VEGFR2 and prevents its breakdown	Required for normal cardiovascular development	Required for normal angiogenesis, vasculogenesis and hematopoiesis during embryonic development (By similarity)	Belongs to the PDCD10 family
DBSCAN	1	Red	#ff0000	19	PIK3CA	9606	ENSP00000263967	Phosphatidylinositol 4,5-bisphosphate 3-kinase catalytic subunit alpha isoform; Phosphoinositide-3-kinase (PI3K) that phosphorylates PtdIns (Phosphatidylinositol), PtdIns4P (Phosphatidylinositol 4-phosphate) and PtdIns(4,5)P2 (Phosphatidylinositol 4,5-bisphosphate) to generate phosphatidylinositol 3,4,5-trisphosphate (PIP3)	PIP3 plays a key role by recruiting PH domain-containing proteins to the membrane, including AKT1 and PDPK1, activating signaling cascades involved in cell growth, survival, proliferation, motility and morphology	Participates in cellular signaling in response to v [			]
DBSCAN	1	Red	#ff0000	19	PPME1	9606	ENSP00000381461	Protein phosphatase methylesterase 1; Demethylates proteins that have been reversibly carboxymethylated	Demethylates PPP2CB (in vitro) and PPP2CA	Binding to PPP2CA displaces the manganese ion and inactivates the enzyme	Belongs to the AB hydrolase superfamily
DBSCAN	1	Red	#ff0000	19	PPP2R1B	9606	ENSP00000311344	Serine/threonine-protein phosphatase 2A 65 kDa regulatory subunit A beta isoform; The PR65 subunit of protein phosphatase 2A serves as a scaffolding molecule to coordinate the assembly of the catalytic subunit and a variable regulatory B subunit
DBSCAN	1	Red	#ff0000	19	PTPN11	9606	ENSP00000489597	Tyrosine-protein phosphatase non-receptor type 11; Acts downstream of various receptor and cytoplasmic protein tyrosine kinases to participate in the signal transduction from the cell surface to the nucleus	Positively regulates MAPK signal transduction pathway	Dephosphorylates GAB1, ARHGAP35 and EGFR	Dephosphorylates ROCK2 at 'Tyr-722' resulting in stimulatation of its RhoA binding activity	Dephosphorylates CDC73
DBSCAN	1	Red	#ff0000	19	RAF1	9606	ENSP00000401888	RAF proto-oncogene serine/threonine-protein kinase; Serine/threonine-protein kinase that acts as a regulatory link between the membrane-associated Ras GTPases and the MAPK/ERK cascade, and this critical regulatory link functions as a switch determining cell fate decisions including proliferation, differentiation, apoptosis, survival and oncogenic transformation	RAF1 activation initiates a mitogen-activated protein kinase (MAPK) cascade that comprises a sequential phosphorylation of the dual-specific MAPK kinases (MAP2K1/MEK1 and MAP2K2/MEK2) and the extracellular signal- regulated kin [			]
DBSCAN	1	Red	#ff0000	19	RALBP1	9606	ENSP00000372924	RalA-binding protein 1; Can activate specifically hydrolysis of GTP bound to RAC1 and CDC42, but not RALA	Mediates ATP-dependent transport of S-(2,4- dinitrophenyl)-glutathione (DNP-SG) and doxorubicin (DOX) and is the major ATP-dependent transporter of glutathione conjugates of electrophiles (GS-E) and DOX in erythrocytes	Can catalyze transport of glutathione conjugates and xenobiotics, and may contribute to the multidrug resistance phenomenon	Serves as a scaffold protein that brings together proteins forming an endocytotic complex during interphase and also with CDK1 to switch off [			]
DBSCAN	1	Red	#ff0000	19	SHC1	9606	ENSP00000401303	SHC-transforming protein 1; Signaling adapter that couples activated growth factor receptors to signaling pathways	Participates in a signaling cascade initiated by activated KIT and KITLG/SCF	Isoform p46Shc and isoform p52Shc, once phosphorylated, couple activated receptor tyrosine kinases to Ras via the recruitment of the GRB2/SOS complex and are implicated in the cytoplasmic propagation of mitogenic signals	Isoform p46Shc and isoform p52Shc may thus function as initiators of the Ras signaling cascade in various non-neuronal systems	Isoform p66Shc does not mediate Ras activation, [			]
DBSCAN	1	Red	#ff0000	19	SHOC2	9606	ENSP00000358464	Leucine-rich repeat protein SHOC-2; Regulatory subunit of protein phosphatase 1 (PP1c) that acts as a M-Ras/MRAS effector and participates in MAPK pathway activation	Upon M-Ras/MRAS activation, targets PP1c to specifically dephosphorylate the 'Ser-259' inhibitory site of RAF1 kinase and stimulate RAF1 activity at specialized signaling complexes
DBSCAN	2	Sandy Brown	#ff9e65	9	DHPS	9606	ENSP00000210060	Deoxyhypusine synthase; Catalyzes the NAD-dependent oxidative cleavage of spermidine and the subsequent transfer of the butylamine moiety of spermidine to the epsilon-amino group of a critical lysine residue of the eIF-5A precursor protein to form the intermediate deoxyhypusine residue	This is the first step of the post-translational modification of that lysine into an unusual amino acid residue named hypusine	Hypusination is unique to mature eIF-5A factor and is essential for its function
DBSCAN	2	Sandy Brown	#ff9e65	9	EIF2S2	9606	ENSP00000364119	Eukaryotic translation initiation factor 2 subunit 2; eIF-2 functions in the early steps of protein synthesis by forming a ternary complex with GTP and initiator tRNA	This complex binds to a 40S ribosomal subunit, followed by mRNA binding to form a 43S preinitiation complex	Junction of the 60S ribosomal subunit to form the 80S initiation complex is preceded by hydrolysis of the GTP bound to eIF-2 and release of an eIF-2-GDP binary complex	In order for eIF-2 to recycle and catalyze another round of initiation, the GDP bound to eIF-2 must exchange with GTP by way of a reaction catalyz [			]
DBSCAN	2	Sandy Brown	#ff9e65	9	EIF3E	9606	ENSP00000220849	Eukaryotic translation initiation factor 3 subunit E; Component of the eukaryotic translation initiation factor 3 (eIF-3) complex, which is required for several steps in the initiation of protein synthesis	The eIF-3 complex associates with the 40S ribosome and facilitates the recruitment of eIF-1, eIF-1A, eIF-2:GTP:methionyl- tRNAi and eIF-5 to form the 43S pre-initiation complex (43S PIC)	The eIF-3 complex stimulates mRNA recruitment to the 43S PIC and scanning of the mRNA for AUG recognition	The eIF-3 complex is also required for disassembly and recycling of post-termination ribos [			]
DBSCAN	2	Sandy Brown	#ff9e65	9	EIF5A	9606	ENSP00000336702	Eukaryotic translation initiation factor 5A-1; mRNA-binding protein involved in translation elongation	Has an important function at the level of mRNA turnover, probably acting downstream of decapping	Involved in actin dynamics and cell cycle progression, mRNA decay and probably in a pathway involved in stress response and maintenance of cell wall integrity	With syntenin SDCBP, functions as a regulator of p53/TP53 and p53/TP53-dependent apoptosis	Regulates also TNF-alpha-mediated apoptosis	Mediates effects of polyamines on neuronal process extension and survival	May play an import [			]
DBSCAN	2	Sandy Brown	#ff9e65	9	FCF1	9606	ENSP00000344393	rRNA-processing protein FCF1 homolog; Essential protein involved in pre-rRNA processing and 40S ribosomal subunit assembly; Belongs to the UTP23/FCF1 family	FCF1 subfamily
DBSCAN	2	Sandy Brown	#ff9e65	9	MRTO4	9606	ENSP00000364320	mRNA turnover protein 4 homolog; Component of the ribosome assembly machinery	Nuclear paralog of the ribosomal protein P0, it binds pre-60S subunits at an early stage of assembly in the nucleolus, and is replaced by P0 in cytoplasmic pre-60S subunits and mature 80S ribosomes
DBSCAN	2	Sandy Brown	#ff9e65	9	RPL15	9606	ENSP00000309334	Ribosomal protein L15
DBSCAN	2	Sandy Brown	#ff9e65	9	RPS23	9606	ENSP00000296674	40S ribosomal protein S23; Component of the ribosome, a large ribonucleoprotein complex responsible for the synthesis of proteins in the cell	The small ribosomal subunit (SSU) binds messenger RNAs (mRNAs) and translates the encoded message by selecting cognate aminoacyl-transfer RNA (tRNA) molecules	The large subunit (LSU) contains the ribosomal catalytic site termed the peptidyl transferase center (PTC), which catalyzes the formation of peptide bonds, thereby polymerizing the amino acids delivered by tRNAs into a polypeptide chain	The nascent polypeptides leave the ribosome through [			]
DBSCAN	2	Sandy Brown	#ff9e65	9	RPS24	9606	ENSP00000414321	40S ribosomal protein S24; Required for processing of pre-rRNA and maturation of 40S ribosomal subunits; Belongs to the eukaryotic ribosomal protein eS24 family
DBSCAN	3	Brown	#b28300	6	SUPT20H	9606	ENSP00000417510	Transcription factor SPT20 homolog; Required for MAP kinase p38 (MAPK11, MAPK12, MAPK13 and/or MAPK14) activation during gastrulation	Required for down-regulation of E-cadherin during gastrulation by regulating E-cadherin protein level downstream from NCK-interacting kinase (NIK) and independently of the regulation of transcription by FGF signaling and Snail (By similarity)	Required for starvation-induced ATG9A trafficking during autophagy	Belongs to the SPT20 family
DBSCAN	3	Brown	#b28300	6	TADA1	9606	ENSP00000356848	Transcriptional adapter 1; Probably involved in transcriptional regulation
DBSCAN	3	Brown	#b28300	6	TADA2B	9606	ENSP00000308022	Transcriptional adapter 2-beta; Coactivates PAX5-dependent transcription together with either SMARCA4 or GCN5L2
DBSCAN	3	Brown	#b28300	6	TAF2	9606	ENSP00000367406	Transcription initiation factor TFIID subunit 2; Transcription factor TFIID is one of the general factors required for accurate and regulated initiation by RNA polymerase II	TFIID is a multimeric protein complex that plays a central role in mediating promoter responses to various activators and repressors	It requires core promoter-specific cofactors for productive transcription stimulation	TAF2 stabilizes TFIID binding to core promoter
DBSCAN	3	Brown	#b28300	6	TAF5L	9606	ENSP00000258281	TAF5-like RNA polymerase II p300/CBP-associated factor-associated factor 65 kDa subunit 5L; Functions as a component of the PCAF complex	The PCAF complex is capable of efficiently acetylating histones in a nucleosomal context	The PCAF complex could be considered as the human version of the yeast SAGA complex (Probable)	With TAF6L, acts as an epigenetic regulator essential for somatic reprogramming	Regulates target genes through H3K9ac deposition and MYC recruitment which trigger MYC regulatory network to orchestrate gene expression programs to control embryonic stem cell state (By [			]
DBSCAN	3	Brown	#b28300	6	TAF6L	9606	ENSP00000294168	TAF6-like RNA polymerase II p300/CBP-associated factor-associated factor 65 kDa subunit 6L; Functions as a component of the PCAF complex	The PCAF complex is capable of efficiently acetylating histones in a nucleosomal context	The PCAF complex could be considered as the human version of the yeast SAGA complex (Probable)	With TAF5L, acts as an epigenetic regulator essential for somatic reprogramming	Regulates target genes through H3K9ac deposition and MYC recruitment which trigger MYC regulatory network to orchestrate gene expression programs to control embryonic stem cell state	Fun [			]
DBSCAN	4	Yellow	#eeff65	4	CPSF6	9606	ENSP00000266679	Cleavage and polyadenylation specificity factor subunit 6; Component of the cleavage factor Im (CFIm) complex that functions as an activator of the pre-mRNA 3'-end cleavage and polyadenylation processing required for the maturation of pre-mRNA into functional mRNAs	CFIm contributes to the recruitment of multiprotein complexes on specific sequences on the pre-mRNA 3'-end, so called cleavage and polyadenylation signals (pA signals)	Most pre-mRNAs contain multiple pA signals, resulting in alternative cleavage and polyadenylation (APA) producing mRNAs with variable 3'-end formation	The [			]
DBSCAN	4	Yellow	#eeff65	4	HNRNPK	9606	ENSP00000365458	Heterogeneous nuclear ribonucleoprotein K; One of the major pre-mRNA-binding proteins	Binds tenaciously to poly(C) sequences	Likely to play a role in the nuclear metabolism of hnRNAs, particularly for pre-mRNAs that contain cytidine-rich sequences	Can also bind poly(C) single-stranded DNA	Plays an important role in p53/TP53 response to DNA damage, acting at the level of both transcription activation and repression	When sumoylated, acts as a transcriptional coactivator of p53/TP53, playing a role in p21/CDKN1A and 14-3-3 sigma/SFN induction (By similarity)	As far as transcription [			]
DBSCAN	4	Yellow	#eeff65	4	PCBP2	9606	ENSP00000352438	Poly(rC)-binding protein 2; Single-stranded nucleic acid binding protein that binds preferentially to oligo dC	Major cellular poly(rC)-binding protein	Binds also poly(rU)	Negatively regulates cellular antiviral responses mediated by MAVS signaling	It acts as an adapter between MAVS and the E3 ubiquitin ligase ITCH, therefore triggering MAVS ubiquitination and degradation
DBSCAN	4	Yellow	#eeff65	4	SRSF3	9606	ENSP00000362820	Serine/arginine-rich splicing factor 3; Splicing factor that specifically promotes exon-inclusion during alternative splicing	Interaction with YTHDC1, a RNA-binding protein that recognizes and binds N6-methyladenosine (m6A)-containing RNAs, promotes recruitment of SRSF3 to its mRNA- binding elements adjacent to m6A sites, leading to exon-inclusion during alternative splicing	Also functions as export adapter involved in mRNA nuclear export	Binds mRNA which is thought to be transferred to the NXF1-NXT1 heterodimer for export (TAP/NXF1 pathway); enhances NXF1-NXT1 RNA-binding activity	[			]
DBSCAN	5	Olive Drab	#5db200	4	ACTR3	9606	ENSP00000263238	Actin-related protein 3; ATP-binding component of the Arp2/3 complex, a multiprotein complex that mediates actin polymerization upon stimulation by nucleation-promoting factor (NPF)	The Arp2/3 complex mediates the formation of branched actin networks in the cytoplasm, providing the force for cell motility	Seems to contact the pointed end of the daughter actin filament	In addition to its role in the cytoplasmic cytoskeleton, the Arp2/3 complex also promotes actin polymerization in the nucleus, thereby regulating gene transcription and repair of damaged DNA	The Arp2/3 complex promote [			]
DBSCAN	5	Olive Drab	#5db200	4	ARPC2	9606	ENSP00000295685	Actin-related protein 2/3 complex subunit 2; Actin-binding component of the Arp2/3 complex, a multiprotein complex that mediates actin polymerization upon stimulation by nucleation-promoting factor (NPF)	The Arp2/3 complex mediates the formation of branched actin networks in the cytoplasm, providing the force for cell motility	Seems to contact the mother actin filament	In addition to its role in the cytoplasmic cytoskeleton, the Arp2/3 complex also promotes actin polymerization in the nucleus, thereby regulating gene transcription and repair of damaged DNA	The Arp2/3 complex promot [			]
DBSCAN	5	Olive Drab	#5db200	4	NCKAP1	9606	ENSP00000354251	Nck-associated protein 1; Part of the WAVE complex that regulates lamellipodia formation	The WAVE complex regulates actin filament reorganization via its interaction with the Arp2/3 complex	Actin remodeling activity is regulated by RAC1	As component of the WAVE1 complex, required for BDNF-NTRK2 endocytic trafficking and signaling from early endosomes
DBSCAN	5	Olive Drab	#5db200	4	WASF2	9606	ENSP00000483313	Wiskott-Aldrich syndrome protein family member 2; Downstream effector molecule involved in the transmission of signals from tyrosine kinase receptors and small GTPases to the actin cytoskeleton	Promotes formation of actin filaments	Part of the WAVE complex that regulates lamellipodia formation	The WAVE complex regulates actin filament reorganization via its interaction with the Arp2/3 complex; Belongs to the SCAR/WAVE family
DBSCAN	6	Light Green	#7dff65	3	GTF3C3	9606	ENSP00000263956	General transcription factor 3C polypeptide 3; Involved in RNA polymerase III-mediated transcription	Integral, tightly associated component of the DNA-binding TFIIIC2 subcomplex that directly binds tRNA and virus-associated RNA promoters
DBSCAN	6	Light Green	#7dff65	3	GTF3C4	9606	ENSP00000361219	General transcription factor 3C polypeptide 4; Essential for RNA polymerase III to make a number of small nuclear and cytoplasmic RNAs, including 5S RNA, tRNA, and adenovirus- associated (VA) RNA of both cellular and viral origin	Has histone acetyltransferase activity (HAT) with unique specificity for free and nucleosomal H3	May cooperate with GTF3C5 in facilitating the recruitment of TFIIIB and RNA polymerase through direct interactions with BRF1, POLR3C and POLR3F	May be localized close to the A box; Belongs to the TFIIIC subunit 4 family
DBSCAN	6	Light Green	#7dff65	3	GTF3C5	9606	ENSP00000361180	General transcription factor 3C polypeptide 5; Involved in RNA polymerase III-mediated transcription	Integral, tightly associated component of the DNA-binding TFIIIC2 subcomplex that directly binds tRNA and virus-associated RNA promoters
DBSCAN	7	Green	#00b226	2	NEK7	9606	ENSP00000356355	Serine/threonine-protein kinase Nek7; Protein kinase which plays an important role in mitotic cell cycle progression	Required for microtubule nucleation activity of the centrosome, robust mitotic spindle formation and cytokinesis	Phosphorylates RPS6KB1
DBSCAN	7	Green	#00b226	2	NLRP3	9606	ENSP00000337383	NACHT, LRR and PYD domains-containing protein 3; As the sensor component of the NLRP3 inflammasome, plays a crucial role in innate immunity and inflammation	In response to pathogens and other damage-associated signals, initiates the formation of the inflammasome polymeric complex, made of NLRP3, PYCARD and CASP1 (and possibly CASP4 and CASP5)	Recruitment of proCASP1 to the inflammasome promotes its activation and CASP1-catalyzed IL1B and IL18 maturation and secretion in the extracellular milieu	Activation of NLRP3 inflammasome is also required for HMGB1 secretion	The active cytokin [			]
DBSCAN	8	Cyan	#65ffbf	2	LATS2	9606	ENSP00000372035	Serine/threonine-protein kinase LATS2; Negative regulator of YAP1 in the Hippo signaling pathway that plays a pivotal role in organ size control and tumor suppression by restricting proliferation and promoting apoptosis	The core of this pathway is composed of a kinase cascade wherein STK3/MST2 and STK4/MST1, in complex with its regulatory protein SAV1, phosphorylates and activates LATS1/2 in complex with its regulatory protein MOB1, which in turn phosphorylates and inactivates YAP1 oncoprotein and WWTR1/TAZ	Phosphorylation of YAP1 by LATS2 inhibits its translocation into the nucleus [			]
DBSCAN	8	Cyan	#65ffbf	2	NF2	9606	ENSP00000344666	Merlin; Probable regulator of the Hippo/SWH (Sav/Wts/Hpo) signaling pathway, a signaling pathway that plays a pivotal role in tumor suppression by restricting proliferation and promoting apoptosis	Along with WWC1 can synergistically induce the phosphorylation of LATS1 and LATS2 and can probably function in the regulation of the Hippo/SWH (Sav/Wts/Hpo) signaling pathway	May act as a membrane stabilizing protein	May inhibit PI3 kinase by binding to AGAP2 and impairing its stimulating activity	Suppresses cell proliferation and tumorigenesis by inhibiting the CUL4A-RBX1-DDB1-VprBP/DCAF [			]
DBSCAN	9	Blue	#00b2aa	2	SCD	9606	ENSP00000359380	Acyl-CoA desaturase; Stearyl-CoA desaturase that utilizes O(2) and electrons from reduced cytochrome b5 to introduce the first double bond into saturated fatty acyl-CoA substrates	Catalyzes the insertion of a cis double bond at the delta-9 position into fatty acyl-CoA substrates including palmitoyl-CoA and stearoyl-CoA	Gives rise to a mixture of 16:1 and 18:1 unsaturated fatty acids	Plays an important role in lipid biosynthesis	Plays an important role in regulating the expression of genes that are involved in lipogenesis and in regulating mitochondrial fatty acid oxidation (By simi [			]
DBSCAN	9	Blue	#00b2aa	2	SREBF1	9606	ENSP00000348069	Processed sterol regulatory element-binding protein 1; Transcriptional activator required for lipid homeostasis	Regulates transcription of the LDL receptor gene as well as the fatty acid and to a lesser degree the cholesterol synthesis pathway (By similarity)	Binds to the sterol regulatory element 1 (SRE-1) (5'- ATCACCCCAC-3')	Has dual sequence specificity binding to both an E-box motif (5'-ATCACGTGA-3') and to SRE-1 (5'-ATCACCCCAC-3')
DBSCAN	10	Light Sky Blue	#65cdff	2	RAB10	9606	ENSP00000264710	Ras-related protein Rab-10; The small GTPases Rab are key regulators of intracellular membrane trafficking, from the formation of transport vesicles to their fusion with membranes	Rabs cycle between an inactive GDP-bound form and an active GTP-bound form that is able to recruit to membranes different set of downstream effectors directly responsible for vesicle formation, movement, tethering and fusion	That Rab is mainly involved in the biosynthetic transport of proteins from the Golgi to the plasma membrane	Regulates, for instance, SLC2A4/GLUT4 glucose transporter-enriched vesicles [			]
DBSCAN	10	Light Sky Blue	#65cdff	2	TBC1D4	9606	ENSP00000366863	TBC1 domain family member 4; May act as a GTPase-activating protein for RAB2A, RAB8A, RAB10 and RAB14	Isoform 2 promotes insulin-induced glucose transporter SLC2A4/GLUT4 translocation at the plasma membrane, thus increasing glucose uptake
DBSCAN	11	Purple	#e275ef	2	PCYT2	9606	ENSP00000442050	Ethanolamine-phosphate cytidylyltransferase; Plays an important role in the biosynthesis of the phospholipid phosphatidylethanolamine	Catalyzes the formation of CDP- ethanolamine
DBSCAN	11	Purple	#e275ef	2	SELENOI	9606	ENSP00000260585	Ethanolaminephosphotransferase 1; Catalyzes phosphatidylethanolamine biosynthesis from CDP- ethanolamine	It thereby plays a central role in the formation and maintenance of vesicular membranes	Involved in the formation of phosphatidylethanolamine via 'Kennedy' pathway
DBSCAN	12	Orchid	#ef75cf	2	CCDC6	9606	ENSP00000263102	Coiled-coil domain containing 6
DBSCAN	12	Orchid	#ef75cf	2	NCOA4	9606	ENSP00000463027	Nuclear receptor coactivator 4; Enhances the androgen receptor transcriptional activity in prostate cancer cells	Ligand-independent coactivator of the peroxisome proliferator-activated receptor (PPAR) gamma
DBSCAN	13	Pink	#ef75a2	2	MED12	9606	ENSP00000363193	Mediator of RNA polymerase II transcription subunit 12; Component of the Mediator complex, a coactivator involved in the regulated transcription of nearly all RNA polymerase II-dependent genes	Mediator functions as a bridge to convey information from gene- specific regulatory proteins to the basal RNA polymerase II transcription machinery	Mediator is recruited to promoters by direct interactions with regulatory proteins and serves as a scaffold for the assembly of a functional preinitiation complex with RNA polymerase II and the general transcription factors	This subunit may specifi [			]
DBSCAN	13	Pink	#ef75a2	2	MED6	9606	ENSP00000481920	Mediator of RNA polymerase II transcription subunit 6; Component of the Mediator complex, a coactivator involved in the regulated transcription of nearly all RNA polymerase II-dependent genes	Mediator functions as a bridge to convey information from gene- specific regulatory proteins to the basal RNA polymerase II transcription machinery	Mediator is recruited to promoters by direct interactions with regulatory proteins and serves as a scaffold for the assembly of a functional preinitiation complex with RNA polymerase II and the general transcription factors

### Sheet: cluster_descriptions
Clustering Method	Cluster Number	Cluster Color	Hex Color	Gene Count	Primary Description	Secondary Description	Tertiary Description	Protein Names
DBSCAN	1	Red	#ff0000	19	Pancreatic cancer	Signaling by EGFR	-	PIK3CA, EGFR, GRB2, SHC1, PTPN11, KRAS, RAF1, SHOC2, MAPK1, EML4, RALBP1, CDC42, PARD3, EXOC7, MTOR, PPP2R1B, PDCD10, CDC42SE2, PPME1
DBSCAN	2	Sandy Brown	#ff9e65	9	Formation of the ternary complex, and subsequently, the 43S complex	-	-	EIF5A, RPS24, MRTO4, RPL15, RPS23, EIF2S2, EIF3E, FCF1, DHPS
DBSCAN	3	Brown	#b28300	6	Monoubiquitinated histone H2A deubiquitination	SAGA-type complex	-	TAF2, TADA1, SUPT20H, TADA2B, TAF6L, TAF5L
DBSCAN	4	Yellow	#eeff65	4	K homology RNA-binding domain	-	-	SRSF3, HNRNPK, PCBP2, CPSF6
DBSCAN	5	Olive Drab	#5db200	4	Positive regulation of lamellipodium assembly	RHO GTPases Activate WASPs and WAVEs	-	WASF2, NCKAP1, ARPC2, ACTR3
DBSCAN	6	Light Green	#7dff65	3	5S class rRNA transcription by RNA polymerase III	Transcription factor TFIIIC complex	RNA Polymerase III Transcription Initiation From Type 2 Promoter	GTF3C5, GTF3C4, GTF3C3
DBSCAN	7	Green	#00b226	2	-	-	-	NLRP3, NEK7
DBSCAN	8	Cyan	#65ffbf	2	Hippo signaling pathway - multiple species	-	-	NF2, LATS2
DBSCAN	9	Blue	#00b2aa	2	NR1H2 & NR1H3 regulate gene expression linked to lipogenesis	-	-	SREBF1, SCD
DBSCAN	10	Light Sky Blue	#65cdff	2	-	-	-	TBC1D4, RAB10
DBSCAN	11	Purple	#e275ef	2	Phosphonate and phosphinate metabolism	-	-	PCYT2, SELENOI
DBSCAN	12	Orchid	#ef75cf	2	Thyroid cancer	-	-	NCOA4, CCDC6
DBSCAN	13	Pink	#ef75a2	2	Nuclear vitamin D receptor binding, and RNA polymerase II CTD heptapeptide repeat kinase activity	-	-	MED6, MED12
