## Supplementary Table 3 for "Host cyclophilin-mediated maturation of an obligate intracellular bacterial surface virulence factor"

### Sheet: 1_species_strains
Table S3: Species and strains used for cladogram generation.
BV-BRC Genome ID	Total Genes	Name
257363	865	Rickettsia typhi str. Wilmington
1.29043e+06	869	Rickettsia prowazekii str. Breinl
205920	910	Ehrlichia chaffeensis str. Arkansas
272562	920	Chlamydia trachomatis D/UW-3/CX
334380	951	Orientia tsutsugamushi str. Ikeda
243277	970	Treponema pallidum subsp. pallidum str. Nichols
955.33	1001	Wolbachia pipientis strain wMel_N25
234827	1060	Anaplasma marginale str. St. Maries
1.21711e+06	1190	Anaplasma phagocytophilum HGE1
392021	1235	Rickettsia rickettsii str. 'Sheila Smith'
1.10511e+06	1273	Rickettsia parkeri str. Portsmouth
336408	1360	Rickettsia bellii RML369-C
42862.3	1428	Rickettsia felis LSU-Lb
1.45053e+06	1634	Francisella tularensis subsp. novicida D9876
38323.3	1664	Bartonella henselae strain BM1374163
170187	1675	Streptococcus pneumoniae TIGR4
227377	1829	Coxiella burnetii RSA 493
122587	2090	Neisseria meningitidis MC58
93061.5	2317	Staphylococcus aureus subsp. aureus NCTC 8325
393133	2414	Listeria monocytogenes 10403S
446.641	2780	Legionella pneumophila strain Philadelphia-1
272564	2856	Clostridium difficile 630
224914	2942	Brucella melitensis bv. 1 str. 16M
565050	2968	Caulobacter crescentus NA1000
666.362	3194	Vibrio cholerae strain N16961
83332.1	3451	Mycobacterium tuberculosis H37Rv
1.03538e+06	3679	Yersinia pestis A1122
623.231	4162	Shigella flexneri 2457T
511145	4267	Escherichia coli str. K-12 substr. MG1655
90371.5	4550	Salmonella enterica subsp. enterica serovar Typhimurium S133
272632	4669	Mycobacterium leprae TN
28450.9	5129	Burkholderia pseudomallei strain Mahidol-1106a
Strain information for Figure S4B
GenomeId	Total Genes	Name
1.10509e+06	862	Rickettsia prowazekii str. Chernikova
257363	865	Rickettsia typhi str. Wilmington
1.10511e+06	1072	Rickettsia canadensis str. CA410
392022	1229	Rickettsia rickettsii str. 'Sheila Smith'
293614	1229	Rickettsia akari str. Hartford
272944	1251	Rickettsia conorii str. Malish 7
1.10511e+06	1273	Rickettsia parkeri str. Portsmouth
1.10511e+06	1288	Rickettsia australis str. Cutlack
336408	1360	Rickettsia bellii RML369-C
42862.3	1428	Rickettsia felis LSU-Lb

### Sheet: 2_tree_genes
Fig. 6	PGFam	Align.	Align.	Num	Mean	Prop	Used In	Product												Fig. S4B	PGFam	Align. Score	Align. Length	Num Seqs	Mean Sqr Freq	Prop Gaps	Used in Analysis	Product
		Score	Length	Seqs	Sqr Freq	Gaps	Analysis														PGF_10406880	30.82	1208	10	0.887	0.022	TRUE	DNA polymerase III alpha subunit (EC 2.7.7.7)
	PGF_06703483	13.66	932	32	0.447	0.173	TRUE	DNA gyrase subunit B (EC 5.99.1.3)													PGF_04041316	29.94	955	10	0.969	0.002	TRUE	Excinuclease ABC subunit A
	PGF_07830674	12.67	1043	32	0.392	0.172	TRUE	Alanyl-tRNA synthetase (EC 6.1.1.7)													PGF_04243787	26.65	887	10	0.895	0.01	TRUE	Aconitate hydratase (EC 4.2.1.3)
	PGF_00016338	12.02	456	32	0.563	0.085	TRUE	ATP-dependent Clp protease ATP-binding subunit ClpX													PGF_10525419	26.05	838	10	0.9	0.014	TRUE	Translation initiation factor 2
	PGF_03104485	11.98	937	32	0.391	0.221	TRUE	Polyribonucleotide nucleotidyltransferase (EC 2.7.7.8)													PGF_07830674	25.53	881	10	0.86	0.028	TRUE	Alanyl-tRNA synthetase (EC 6.1.1.7)
	PGF_03272313	11.67	1500	32	0.301	0.407	TRUE	DNA gyrase subunit A (EC 5.99.1.3)													PGF_00057270	25.29	739	10	0.93	0.002	TRUE	DNA topoisomerase IV subunit A (EC 5.99.1.3)
	PGF_10347756	11.14	1157	32	0.328	0.219	TRUE	DNA polymerase I (EC 2.7.7.7)													PGF_06812369	24.96	881	10	0.841	0.045	TRUE	Leucyl-tRNA synthetase (EC 6.1.1.4)
	PGF_00007012	10.56	384	32	0.539	0.054	TRUE	GTP-binding and nucleic acid-binding protein YchF													PGF_05500127	24.73	862	10	0.842	0.052	TRUE	Valyl-tRNA synthetase (EC 6.1.1.9)
	PGF_05500127	10.09	1241	32	0.286	0.284	TRUE	Valyl-tRNA synthetase (EC 6.1.1.9)													PGF_00262018	24.25	881	10	0.817	0.027	TRUE	hypothetical protein
	PGF_05171623	10.01	1418	32	0.266	0.285	TRUE	Isoleucyl-tRNA synthetase (EC 6.1.1.5)													PGF_01981043	23.15	592	10	0.952	0.006	TRUE	Coupling protein VirD4, ATPase required for T-DNA transfer
	PGF_05049118	9.94	384	32	0.507	0.115	TRUE	Holliday junction ATP-dependent DNA helicase RuvB (EC 3.6.4.12)													PGF_07497093	23.06	578	10	0.959	0.007	TRUE	Inner membrane protein, KefB/KefC family
	PGF_00016393	9.76	297	32	0.566	0.074	TRUE	LSU ribosomal protein L2p (L8e)													PGF_00982259	22.38	618	10	0.9	0.019	TRUE	Aspartyl-tRNA synthetase (EC 6.1.1.12) @ Aspartyl-tRNA(Asn) synthetase (EC 6.1.1.23)
	PGF_05581732	9.38	495	32	0.421	0.119	TRUE	Protein translocase subunit SecY													PGF_00421679	22.33	601	10	0.911	0.01	TRUE	DNA primase DnaG
	PGF_00033095	9.18	1013	32	0.288	0.213	TRUE	Phenylalanyl-tRNA synthetase beta chain (EC 6.1.1.20)													PGF_00009969	22.04	675	10	0.848	0.019	TRUE	Glycyl-tRNA synthetase beta chain (EC 6.1.1.14)
	PGF_04333086	8.87	1183	32	0.258	0.414	TRUE	DNA ligase (NAD(+)) (EC 6.5.1.2)													PGF_04757308	21.92	677	10	0.842	0.035	TRUE	NADH-ubiquinone oxidoreductase chain L (EC 1.6.5.3)
	PGF_02797400	7.74	751	32	0.282	0.377	TRUE	Cysteinyl-tRNA synthetase (EC 6.1.1.16)													PGF_05507938	21.85	611	10	0.884	0.006	TRUE	DNA mismatch repair protein MutL
	PGF_00016357	7.53	252	32	0.475	0.083	TRUE	LSU ribosomal protein L1p (L10Ae)													PGF_10447617	21.68	561	10	0.915	0.015	TRUE	Ribonuclease J (endonuclease and 5' exonuclease)
	PGF_00016443	7.47	195	32	0.535	0.079	TRUE	LSU ribosomal protein L5p (L11e)													PGF_03203990	21.33	1021	10	0.668	0.154	TRUE	Helicase / RecB family exonuclease
	PGF_00020984	7.45	352	32	0.397	0.174	TRUE	Methenyltetrahydrofolate cyclohydrolase (EC 3.5.4.9) / Methylenetetrahydrofolate dehydrogenase (NADP+) (EC 1.5.1.5)													PGF_00057483	20.73	458	10	0.969	0.002	TRUE	Transcription termination factor Rho
	PGF_00926109	7.37	733	32	0.272	0.214	TRUE	Arginyl-tRNA synthetase (EC 6.1.1.19)													PGF_03202493	20.69	473	10	0.951	0.005	TRUE	Guanosine pentaphosphate phosphohydrolase (EC 3.6.1.11) (EC 3.6.1.40)
	PGF_00016340	7.32	123	32	0.66	0.016	TRUE	LSU ribosomal protein L14p (L23e)													PGF_04560429	20.6	456	10	0.965	0	TRUE	Mg/Co/Ni transporter MgtE, CBS domain-containing
	PGF_00007024	7.25	686	32	0.277	0.325	TRUE	GTP-binding protein EngA													PGF_00006461	20.49	463	10	0.952	0.002	TRUE	Fumarate hydratase class II (EC 4.2.1.2)
	PGF_00049889	7.13	301	32	0.411	0.236	TRUE	SSU ribosomal protein S3p (S3e)													PGF_03609651	20.37	512	10	0.9	0.005	TRUE	Methionyl-tRNA synthetase (EC 6.1.1.10)
	PGF_03609651	6.94	949	32	0.225	0.378	TRUE	Methionyl-tRNA synthetase (EC 6.1.1.10)													PGF_10627416	20.37	500	10	0.911	0.032	TRUE	NAD transporter of enosymbionts, possible
	PGF_04505269	6.9	352	32	0.368	0.235	TRUE	SSU ribosomal protein S2p (SAe)													PGF_03201686	20.36	542	10	0.874	0.034	TRUE	hypothetical protein
	PGF_02019462	6.82	602	32	0.278	0.416	TRUE	Phenylalanyl-tRNA synthetase alpha chain (EC 6.1.1.20)													PGF_00067554	20.3	483	10	0.924	0	TRUE	Aspartyl-tRNA(Asn) amidotransferase subunit B (EC 6.3.5.6) @ Glutamyl-tRNA(Gln) amidotransferase subunit B (EC 6.3.5.7)
	PGF_00421679	6.8	784	32	0.243	0.236	TRUE	DNA primase DnaG													PGF_00876106	20.09	463	10	0.934	0.015	TRUE	Chromosomal replication initiator protein DnaA
	PGF_05165078	6.66	372	32	0.345	0.168	TRUE	Methionyl-tRNA formyltransferase (EC 2.1.2.9)													PGF_00937414	20.06	488	10	0.908	0.003	TRUE	NADH-ubiquinone oxidoreductase chain L (EC 1.6.5.3)
	PGF_07695531	6.5	156	32	0.52	0.079	TRUE	LSU ribosomal protein L11p (L12e)													PGF_00019038	20.03	452	10	0.942	0.007	TRUE	ATP-dependent hsl protease ATP-binding subunit HslU
	PGF_00049840	6.39	127	32	0.567	0.042	TRUE	SSU ribosomal protein S13p (S18e)													PGF_07235150	20.02	556	10	0.849	0.058	TRUE	Peptidoglycan lipid II flippase MurJ
	PGF_06936561	6.38	407	32	0.316	0.272	TRUE	Translation elongation factor Ts													PGF_00063999	19.92	498	10	0.893	0.029	TRUE	UDP-N-acetylmuramate--L-alanine ligase (EC 6.3.2.8)
	PGF_00016343	6.34	146	32	0.525	0.075	TRUE	LSU ribosomal protein L16p (L10e)													PGF_05195027	19.88	508	10	0.882	0.062	TRUE	ATP synthase beta chain (EC 3.6.3.14)
	PGF_00048926	6.29	189	32	0.458	0.025	TRUE	Ribosome recycling factor													PGF_10376398	19.69	594	10	0.808	0.081	TRUE	Peptidoglycan D,D-transpeptidase MrdA (EC 3.4.16.4)
	PGF_00049837	6.28	141	32	0.529	0.095	TRUE	SSU ribosomal protein S11p (S14e)													PGF_01605461	19.56	456	10	0.916	0.006	TRUE	Cytochrome d ubiquinol oxidase subunit I (EC 1.10.3.-)
	PGF_00016431	6.27	281	32	0.374	0.226	TRUE	LSU ribosomal protein L3p (L3e)													PGF_03202473	19.3	431	10	0.93	0.003	TRUE	Glycerol-3-phosphate transporter
	PGF_02390924	6.19	501	32	0.277	0.366	TRUE	16S rRNA (cytosine(1402)-N(4))-methyltransferase (EC 2.1.1.199)													PGF_03520151	19.28	465	10	0.894	0.026	TRUE	Cell division protein FtsZ
	PGF_00016444	6.09	191	32	0.44	0.072	TRUE	LSU ribosomal protein L6p (L9e)													PGF_10535181	19.09	446	10	0.904	0.005	TRUE	Tol-Pal system beta propeller repeat protein TolB
	PGF_06180597	6.09	170	32	0.467	0.131	TRUE	LSU ribosomal protein L13p (L13Ae)													PGF_06652053	19.02	428	10	0.919	0.004	TRUE	3-oxoacyl-[acyl-carrier-protein] synthase, KASII (EC 2.3.1.179)
	PGF_00016358	6	134	32	0.518	0.098	TRUE	LSU ribosomal protein L20p													PGF_05622318	18.78	421	10	0.915	0.002	TRUE	Serine hydroxymethyltransferase (EC 2.1.2.1)
	PGF_00049896	5.94	228	32	0.394	0.241	TRUE	SSU ribosomal protein S5p (S2e)													PGF_00037588	18.65	441	10	0.888	0.027	TRUE	Prolyl-tRNA synthetase (EC 6.1.1.15), bacterial type
	PGF_06941403	5.86	179	32	0.438	0.322	TRUE	SSU ribosomal protein S12p (S23e)													PGF_03205058	18.47	440	10	0.88	0.02	TRUE	hypothetical protein
	PGF_00049906	5.83	135	32	0.502	0.026	TRUE	SSU ribosomal protein S8p (S15Ae)													PGF_00648450	18.3	346	10	0.984	0	TRUE	Rod shape-determining protein MreB
	PGF_02472178	5.75	382	32	0.294	0.301	TRUE	Uncharacterized metal-dependent hydrolase YcfH													PGF_00426204	18.17	441	10	0.865	0.051	TRUE	5-aminolevulinate synthase (EC 2.3.1.37)
	PGF_00049828	5.66	115	32	0.528	0.116	TRUE	SSU ribosomal protein S10p (S20e)													PGF_06473395	17.93	381	10	0.919	0.004	TRUE	DNA polymerase III beta subunit (EC 2.7.7.7)
	PGF_00049904	5.62	242	32	0.361	0.344	TRUE	SSU ribosomal protein S7p (S5e)													PGF_08021914	17.87	445	10	0.847	0.072	TRUE	Cysteine desulfurase (EC 2.8.1.7) => IscS
	PGF_00413554	5.61	180	32	0.418	0.14	TRUE	tmRNA-binding protein SmpB													PGF_10130596	17.84	452	10	0.839	0.073	TRUE	Lipoprotein releasing system transmembrane protein LolC/LolE
	PGF_03799365	5.54	206	32	0.386	0.088	TRUE	Translation elongation factor P													PGF_00024746	17.83	462	10	0.829	0.045	TRUE	NADH-ubiquinone oxidoreductase chain N (EC 1.6.5.3)
	PGF_00049909	5.47	181	32	0.406	0.204	TRUE	SSU ribosomal protein S9p (S16e)													PGF_09087715	17.66	480	10	0.806	0.074	TRUE	tRNA(Ile)-lysidine synthetase (EC 6.3.4.19)
	PGF_00016445	5.4	158	32	0.43	0.2	TRUE	LSU ribosomal protein L7p/L12p (P1/P2)													PGF_00047078	17.42	362	10	0.915	0.044	TRUE	RecA protein
	PGF_00049827	5.39	391	32	0.273	0.286	TRUE	SSU rRNA (adenine(1518)-N(6)/adenine(1519)-N(6))-dimethyltransferase (EC 2.1.1.182)													PGF_03205069	17.21	431	10	0.829	0.039	TRUE
	PGF_04807486	5.34	437	32	0.255	0.283	TRUE	tRNA dimethylallyltransferase (EC 2.5.1.75)													PGF_07304022	17.17	368	10	0.895	0.011	TRUE	tRNA-specific 2-thiouridylase MnmA (EC 2.8.1.13)
	PGF_00413208	5.3	426	32	0.257	0.429	TRUE	tRNA (guanine(37)-N(1))-methyltransferase (EC 2.1.1.228)													PGF_00007012	17.14	365	10	0.897	0.004	TRUE	GTP-binding and nucleic acid-binding protein YchF
	PGF_00049847	5.29	93	32	0.548	0.036	TRUE	SSU ribosomal protein S15p (S13e)													PGF_04208139	17.14	538	10	0.739	0.105	TRUE	Phosphomannomutase (EC 5.4.2.8)
	PGF_00049860	5.2	100	32	0.52	0.125	TRUE	SSU ribosomal protein S19p (S15e)													PGF_00060428	16.94	396	10	0.851	0.058	TRUE	Translation elongation factor Tu
	PGF_00016385	5.13	103	32	0.506	0.149	TRUE	LSU ribosomal protein L27p													PGF_03145455	16.89	328	10	0.933	0.006	TRUE	Pyruvate dehydrogenase E1 component beta subunit (EC 1.2.4.1)
	PGF_04244475	5.12	282	32	0.305	0.255	TRUE	Adenylate kinase (EC 2.7.4.3)													PGF_04991657	16.89	401	10	0.843	0.026	TRUE	Oxygen-independent coproporphyrinogen-III oxidase-like protein YggW
	PGF_00016342	5.05	184	32	0.373	0.192	TRUE	LSU ribosomal protein L15p (L27Ae)													PGF_04521913	16.84	505	10	0.749	0.11	TRUE	UDP-N-acetylmuramoyl-tripeptide--D-alanyl-D-alanine ligase (EC 6.3.2.10)
	PGF_00016353	4.82	135	32	0.415	0.125	TRUE	LSU ribosomal protein L18p (L5e)													PGF_10387199	16.82	364	10	0.882	0.01	TRUE	DNA recombination and repair protein RecF
	PGF_03189552	4.82	239	32	0.312	0.159	TRUE	Holliday junction ATP-dependent DNA helicase RuvA (EC 3.6.4.12)													PGF_00902417	16.35	286	10	0.967	0	TRUE	HflC protein
	PGF_03295678	4.66	255	32	0.292	0.265	TRUE	CDP-diacylglycerol--glycerol-3-phosphate 3-phosphatidyltransferase (EC 2.7.8.5)													PGF_02098447	16.16	415	10	0.793	0.081	TRUE	SAM-dependent methyltransferase, MidA
	PGF_04788810	4.63	285	32	0.274	0.325	TRUE	Peptidyl-tRNA hydrolase (EC 3.1.1.29)													PGF_04139053	16.09	346	10	0.865	0.009	TRUE	Uroporphyrinogen III decarboxylase (EC 4.1.1.37)
	PGF_00016377	4.6	132	32	0.4	0.198	TRUE	LSU ribosomal protein L24p (L26e)													PGF_00158096	15.93	433	10	0.766	0.075	TRUE	hypothetical protein
	PGF_00016346	4.26	248	32	0.27	0.46	TRUE	LSU ribosomal protein L17p													PGF_03202917	15.92	340	10	0.863	0.016	TRUE	hypothetical protein
	PGF_01213071	4.16	217	32	0.282	0.219	TRUE	LSU ribosomal protein L10p (P0)													PGF_04505269	15.81	296	10	0.919	0.004	TRUE	SSU ribosomal protein S2p (SAe)
	PGF_03790040	4.12	505	32	0.183	0.527	TRUE	Ribonuclease III (EC 3.1.26.3)													PGF_12698017	15.58	285	10	0.923	0.027	TRUE	Inner membrane protein YihY, formerly thought to be RNase BN
	PGF_00016368	3.97	200	32	0.28	0.4	TRUE	LSU ribosomal protein L22p (L17e)													PGF_00419627	15.43	279	10	0.924	0.001	TRUE	Coproporphyrinogen III oxidase, aerobic (EC 1.3.3.3)
	PGF_03990071	3.72	130	32	0.326	0.247	TRUE	LSU ribosomal protein L23p (L23Ae)													PGF_10025016	15.28	378	10	0.786	0.047	TRUE	Cysteine desulfurase (EC 2.8.1.7)
	PGF_07133621	3.57	322	32	0.199	0.394	TRUE	16S rRNA (guanine(966)-N(2))-methyltransferase (EC 2.1.1.171)													PGF_00063974	15.27	304	10	0.876	0.027	TRUE	UDP-N-acetylenolpyruvoylglucosamine reductase (EC 1.3.1.98)
	PGF_03751823	3.53	293	32	0.206	0.335	TRUE	Heat shock protein GrpE													PGF_06594113	15.27	316	10	0.859	0.029	TRUE	D-alanyl-D-alanine carboxypeptidase (EC 3.4.16.4)
	PGF_02454577	3.34	108	32	0.321	0.196	TRUE	SSU ribosomal protein S20p													PGF_00054480	15.25	261	10	0.944	0	TRUE	Succinate dehydrogenase iron-sulfur protein (EC 1.3.5.1)
	PGF_10049472	3.33	274	32	0.201	0.384	TRUE	Lipoprotein signal peptidase (EC 3.4.23.36)													PGF_00549380	15.18	294	10	0.885	0	TRUE	4-hydroxy-tetrahydrodipicolinate synthase (EC 4.3.3.7)
	PGF_00178044	3.27	182	32	0.243	0.423	TRUE	SSU ribosomal protein S16p													PGF_00039342	15.17	275	10	0.915	0.003	TRUE
	PGF_03818138	2.96	97	32	0.301	0.319	TRUE	LSU ribosomal protein L35p													PGF_03202131	15.17	303	10	0.871	0.016	TRUE	Tellurium resistance protein TerC
																					PGF_07114837	15.14	259	10	0.941	0	TRUE	Phospholipid ABC transporter permease protein MlaE
																					PGF_08376928	15.1	291	10	0.885	0.009	TRUE	Branched-chain amino acid aminotransferase (EC 2.6.1.42)
																					PGF_08244241	15.1	326	10	0.836	0.025	TRUE	Tetraacyldisaccharide 4'-kinase (EC 2.7.1.130)
																					PGF_05785543	14.9	266	10	0.913	0.002	TRUE	Signal peptidase I (EC 3.4.21.89)
																					PGF_00024855	14.88	273	10	0.901	0	TRUE	NADPH-dependent 7-cyano-7-deazaguanine reductase (EC 1.7.1.13)
																					PGF_00409350	14.84	362	10	0.78	0.1	TRUE	Lipopolysaccharide export system permease protein LptG
																					PGF_00382347	14.63	237	10	0.95	0	TRUE	Cell cycle transcriptional regulator CtrA
																					PGF_04495531	14.52	370	10	0.755	0.078	TRUE	Na(+) H(+) antiporter subunit B
																					PGF_08693885	14.39	241	10	0.927	0	TRUE	3-oxoacyl-[acyl-carrier protein] reductase (EC 1.1.1.100), FadG
																					PGF_00052943	14.38	311	10	0.815	0.066	TRUE	Site-specific tyrosine recombinase XerD
																					PGF_05406959	14.25	339	10	0.774	0.063	TRUE	beta-N-acetylglucosaminidase (EC 3.2.1.52)
																					PGF_00049889	14.24	217	10	0.966	0	TRUE	SSU ribosomal protein S3p (S3e)
																					PGF_10381039	14.2	299	10	0.821	0.044	TRUE	Beta 1,4 glucosyltransferase
																					PGF_00413295	14.18	346	10	0.762	0.095	TRUE	tRNA pseudouridine(55) synthase (EC 5.4.99.25)
																					PGF_00420482	13.95	230	10	0.92	0	TRUE	Cytochrome c-type biogenesis protein CcmC, putative heme lyase for CcmE
																					PGF_00026671	13.9	258	10	0.865	0.038	TRUE	O-antigen export system permease protein RfbD
																					PGF_00423927	13.89	302	10	0.799	0.064	TRUE	4-hydroxybenzoate polyprenyltransferase (EC 2.5.1.39)
																					PGF_02893929	13.87	262	10	0.857	0.017	TRUE	3'(2'),5'-bisphosphate nucleotidase (EC 3.1.3.7)
																					PGF_03960810	13.82	255	10	0.865	0.038	TRUE	Ubiquinol-cytochrome C reductase, cytochrome C1 subunit
																					PGF_00648054	13.77	242	10	0.885	0.018	TRUE	Tol-Pal system protein TolQ
																					PGF_00023782	13.68	249	10	0.867	0.007	TRUE	N-acetylglucosamine-1-phosphate uridyltransferase (EC 2.7.7.23)
																					PGF_05621995	13.58	285	10	0.805	0.079	TRUE	Prolipoprotein diacylglyceryl transferase
																					PGF_00259051	13.39	287	10	0.79	0.071	TRUE	hypothetical protein
																					PGF_04681578	13.24	210	10	0.914	0.042	TRUE	Alkyl hydroperoxide reductase subunit C-like protein
																					PGF_02280759	13.23	235	10	0.863	0.04	TRUE	Undecaprenyl diphosphate synthase (EC 2.5.1.31)
																					PGF_07051332	13.15	204	10	0.921	0.007	TRUE	LSU ribosomal protein L25p
																					PGF_02386833	13.11	231	10	0.862	0.023	TRUE	7-carboxy-7-deazaguanine synthase (EC 4.3.99.3)
																					PGF_00048829	13.06	242	10	0.839	0.045	FALSE	LSU rRNA pseudouridine(2605) synthase (EC 5.4.99.22)
																					PGF_03751326	12.98	209	10	0.898	0.013	FALSE	Epoxyqueuosine reductase (EC 1.17.99.6) QueH
																					PGF_03205218	12.96	230	10	0.855	0.047	FALSE	putative lipoprotein
																					PGF_03202501	12.88	249	10	0.816	0.061	FALSE	Inner membrane protein forms channel for type IV secretion of T-DNA complex, VirB8
																					PGF_03295678	12.88	181	10	0.957	0.002	FALSE	CDP-diacylglycerol--glycerol-3-phosphate 3-phosphatidyltransferase (EC 2.7.8.5)
																					PGF_10238066	12.88	360	10	0.679	0.16	FALSE	hypothetical protein
																					PGF_00007026	12.64	219	10	0.854	0.027	FALSE	GTP-binding protein EngB
																					PGF_02450432	12.61	237	10	0.819	0.049	FALSE	Phosphatidate cytidylyltransferase (EC 2.7.7.41)
																					PGF_10294766	12.61	295	10	0.734	0.134	FALSE	Glutamine amidotransferase, class I
																					PGF_09061641	12.6	189	10	0.917	0.017	FALSE	UPF0301 protein YqgE
																					PGF_04244475	12.5	214	10	0.854	0.029	FALSE	Adenylate kinase (EC 2.7.4.3)
																					PGF_10439830	12.31	512	10	0.544	0.28	FALSE	DUF1022 domain-containing protein
																					PGF_08092662	12.31	180	10	0.917	0.017	FALSE
																					PGF_00130381	12.28	230	10	0.81	0.025	FALSE	hypothetical protein
																					PGF_01915771	12.11	201	10	0.854	0.066	FALSE	hypothetical protein
																					PGF_03072132	11.96	178	10	0.896	0.045	FALSE	CarD-like transcriptional regulator
																					PGF_04788810	11.64	185	10	0.856	0	FALSE	Peptidyl-tRNA hydrolase (EC 3.1.1.29)
																					PGF_00006100	11.48	345	10	0.618	0.168	FALSE	tRNA-modifying protein YgfZ
																					PGF_00411487	11.48	309	10	0.653	0.196	FALSE	rare lipoprotein A precursor
																					PGF_05215981	11.39	174	10	0.864	0.036	FALSE	Uncharacterized protein CC_3748
																					PGF_03518570	11.26	140	10	0.951	0	FALSE	Nucleoside diphosphate kinase (EC 2.7.4.6)
																					PGF_03205914	11.17	183	10	0.826	0.044	FALSE	Acetyltransferase, GNAT family
																					PGF_00024692	11.16	177	10	0.839	0.049	FALSE	NADH-ubiquinone oxidoreductase chain E (EC 1.6.5.3)
																					PGF_03204536	11.11	291	10	0.651	0.213	FALSE	SAM-dependent methyltransferase, BioC-like
																					PGF_00049909	11.07	164	10	0.865	0.02	FALSE	SSU ribosomal protein S9p (S16e)
																					PGF_00423663	11.05	143	10	0.924	0	FALSE	DksA family protein PA5536 (no Zn-finger)
																					PGF_06180597	11.01	178	10	0.825	0.116	FALSE	LSU ribosomal protein L13p (L13Ae)
																					PGF_03205529	10.87	246	10	0.693	0.124	FALSE	Membrane-bound metallopeptidase
																					PGF_00008838	10.77	192	10	0.778	0.067	FALSE	16S rRNA (guanine(527)-N(7))-methyltransferase (EC 2.1.1.170)
																					PGF_09952093	10.71	249	10	0.679	0.125	FALSE
																					PGF_04845029	10.65	142	10	0.894	0.025	FALSE	LSU ribosomal protein L19p
																					PGF_00973394	10.6	150	10	0.866	0.02	FALSE
																					PGF_03201875	10.54	169	10	0.811	0.034	FALSE	HEAT SHOCK PROTEIN (hsp22)
																					PGF_10353786	10.21	183	10	0.754	0.074	FALSE	Copper metallochaperone PCu(A)C, inserts Cu(I) into cytochrome oxidase subunit II
																					PGF_03204356	10.11	120	10	0.923	0.007	FALSE	Protein kinase C inhibitor 1
																					PGF_09012812	10.1	190	10	0.733	0.153	FALSE	ClpXP protease specificity-enhancing factor SspBalpha
																					PGF_03751823	10.09	206	10	0.703	0.158	FALSE	Heat shock protein GrpE
																					PGF_03753407	10.06	179	10	0.752	0.1	FALSE	tRNA threonylcarbamoyladenosine biosynthesis protein TsaE
																					PGF_00049828	9.87	105	10	0.963	0	FALSE	SSU ribosomal protein S10p (S20e)
																					PGF_00016346	9.85	145	10	0.818	0.076	FALSE	LSU ribosomal protein L17p
																					PGF_04630848	9.84	137	10	0.841	0.059	FALSE	Cytochrome c-type biogenesis protein CcmE, heme chaperone
																					PGF_06120144	9.82	146	10	0.812	0.013	FALSE	Ribosome association toxin RatA
																					PGF_00038879	9.4	145	10	0.781	0.087	FALSE	Protoporphyrinogen IX oxidase, novel form, HemJ (EC 1.3.-.-)
																					PGF_10345259	9.37	105	10	0.915	0	FALSE	Thioredoxin
																					PGF_10373331	9.36	131	10	0.818	0.017	FALSE	Holo-[acyl-carrier-protein] synthase (EC 2.7.8.7)
																					PGF_00049844	9.31	101	10	0.927	0	FALSE	SSU ribosomal protein S14p (S29e) @ SSU ribosomal protein S14p (S29e), zinc-independent
																					PGF_04565471	9.28	295	10	0.54	0.328	FALSE	ABC transporter involved in cytochrome c biogenesis, ATPase component CcmA
																					PGF_08058840	9.17	267	10	0.561	0.223	FALSE	Cell division protein FtsQ
																					PGF_00049847	9.12	91	10	0.956	0	FALSE	SSU ribosomal protein S15p (S13e)
																					PGF_09581668	9.1	95	10	0.933	0	FALSE	Heat shock protein 10 kDa family chaperone GroES
																					PGF_10049472	8.89	242	10	0.571	0.274	FALSE	Lipoprotein signal peptidase (EC 3.4.23.36)
																					PGF_00225919	8.61	105	10	0.84	0.001	FALSE	hypothetical protein
																					PGF_03754184	8.39	120	10	0.766	0.114	FALSE	Na(+) H(+) antiporter subunit C
																					PGF_03205155	8.32	78	10	0.942	0	FALSE	hypothetical protein
																					PGF_03707169	8.29	115	10	0.773	0.067	FALSE	Uncharacterized monothiol glutaredoxin ycf64-like
																					PGF_01614738	8.03	79	10	0.904	0.027	FALSE	LSU ribosomal protein L31p @ LSU ribosomal protein L31p, zinc-independent
																					PGF_02899131	7.97	71	10	0.946	0.001	FALSE	LSU ribosomal protein L29p (L35e)
																					PGF_00060431	7.93	73	10	0.928	0.025	FALSE	Translation initiation factor 1
																					PGF_03818138	7.89	68	10	0.957	0.001	FALSE	LSU ribosomal protein L35p
																					PGF_03205856	7.78	83	10	0.854	0.01	FALSE	hypothetical protein
																					PGF_01668026	7.65	107	10	0.74	0.087	FALSE	Glutaredoxin 3
																					PGF_03204099	7.54	132	10	0.657	0.188	FALSE	Na(+) H(+) antiporter subunit G
																					PGF_10444145	7.4	74	10	0.861	0.058	FALSE	ATP synthase F0 sector subunit c (EC 3.6.3.14)
																					PGF_07836795	7.37	151	10	0.599	0.304	FALSE	Aspartyl-tRNA(Asn) amidotransferase subunit C (EC 6.3.5.6) @ Glutamyl-tRNA(Gln) amidotransferase subunit C (EC 6.3.5.7)
																					PGF_00065288	7.35	72	10	0.867	0.024	FALSE	Uncharacterized protein RT0563
																					PGF_03203333	7.2	180	10	0.537	0.304	FALSE	Cell division protein FtsL
																					PGF_03205683	6.98	113	10	0.657	0.252	FALSE	Protein translocase membrane subunit SecG
																					PGF_05759627	6.87	118	10	0.633	0.224	FALSE	4Fe-4S dicluster fused with DUF3470
																					PGF_03205921	6.76	94	10	0.697	0.139	FALSE	hypothetical protein
																					PGF_07919746	6.7	144	10	0.558	0.247	FALSE	ATP synthase epsilon chain (EC 3.6.3.14)
