## Supplementary Table 5 for "Host cyclophilin-mediated maturation of an obligate intracellular bacterial surface virulence factor"

### Sheet: S5
Table S5. Strains and plasmids used in this study.
Bacterial strains
Species	Name	Genotype or Feature	Notes	Source
R. parkeri	WT	R. parkeri str. Portsmouth	WT strain	Christopher Paddock (Centers for Disease Control, USA)
R. parkeri	WT+empty	pRAM18dRA		This study
R. parkeri	RpBFP	pRAM18dRA-2xCOTagBFP		Lamason et al, Cell 2016
R. parkeri	WT+1xGFPuv	pRAM18dRGA		This study
R. parkeri	WT+2xGFPuv	pRAM18dRGA-OmpApr-GFPuv		Lamason et al, Cell 2016
R. parkeri	RpAausFP1	pEG03	Challenge strain for screen	This study
R. parkeri	sca2::Tn	sca2::Tn	sca2 loss of function mutant	Reed et al, Current Biology 2014
E. coli	DH5a	F- endA1 glnV44 thi-1 recA1 relA1 gyrA96 deoR nupG purB20 φ80dlacZΔM15 Δ(lacZYA-argF)U169, hsdR17(rK–mK+), λ–	Cloning strain	Lab collection
E. coli	Rosetta2	F- ompT lon hsdSB(rB- mB-) gal dcm λ(DE3 [lacI lacUV5-T7p07 ind1 sam7 nin5]) [malB+]K-12(λS) pRARE2	Expression of Sca2 constructs	Lab collection
E. coli	BL21 (DE3)	F- ompT lon hsdSB(rB- mB-) gal dcm λ(DE3 [lacI lacUV5-T7p07 ind1 sam7 nin5]) [malB+]K-12(λS)	Expression of pET3a-OSF-CypA	Lab collection
L. monocytogenes	WT	10403S		Lab collection
S. flexneri	WT	2457T		Lab collection
C. trachomatis	WT	LGV 434/Bu	Serovar L2	Weber Lab (UIowa)
O. tsutsugamushi	WT	Ikeda		Carlyon Lab (VCU)
Plasmids
Name	Relevant genotype or feature	Source
pEG03	pRAM18dRA-OmpApr-COAausFP1	Figueroa-Cuilan et al, Mol Bio Cell 2023
pRAM18dRA		Lab collection
pRAM18dRGA		Lab collection
pCMV_VSVG	Lentiviral packaging vector	Lab collection
pRSV_RRE	Lentiviral packaging vector	Lab collection
pMDLg/pREV	Lentiviral packaging vector	Lab collection
pRDA_174	enAsCas12a stable expression	Addgene #136476
pRDA_221	enAsCas12a activity vector	Addgene #169142
pRDA_550	EF1a-driven NLS-enAsCas12a-3xHA-T2A-PuroR + U6-driven guide all in one knockout lentiviral vector	Addgene #203398
pRDA550_NT_A	Non-targeting guide	This study
pRDA550_ARPC2	ARPC2 tandem guide	This study
pRDA550_CHP1	CHP1 tandem guide	This study
pRDA550_PDCD10	PDCD10 tandem guide	This study
pRDA550_PPIA	PPIA tandem guide	This study
pRDA550_EXOC7	EXOC7 tandem guide	This study
pRDA550_EXOC8	EXOC8 tandem guide	This study
pRDA550_RALA_B	B tandem guide	This study
pRDA550_FMO2	FMO2 tandem guide	This study
pRDA550_BBS5	BBS5 tandem guide	This study
pRDA550_TAF5L	TAF5L tandem guide	This study
pRDA550_EGFR	EGFR tandem guide	This study
pRDA550_NHLRC2	NHLRC2 tandem guide	This study
pRDA550_EED	EED tandem guide	This study
pRDA550_NEK7	NEK7 tandem guide	This study
pRDA550_GLT8D1	GLT8D1 tandem guide	This study
pRDA550_IL17RC	IL17RC tandem guide	This study
pRDA550_GPAT4	GPAT4 tandem guide	This study
pRDA550_WASF2	WASF2 tandem guide	This study
pRDA550_SLC19A1	SLC19A1 tandem guide	This study
pFUW2IB	Lentiviral expression vector with UbC promoter	Lab collection
pFUW2IB_PPIA	Cas12a-resistant ORF (see Table S5)	This study
pFUW2IB_PPIA_R55A	Cas12a-resistant ORF (see Table S5)	This study
pFUW2IB_dsRedExpress2	Cas12a-resistant ORF (see Table S5)	This study
pFUW2IB_PPIA-dsRedExpress2	Cas12a-resistant ORF (see Table S5)	This study
pFUW2IB_PPIA-dsRedExpress2_R55A	Cas12a-resistant ORF (see Table S5)	This study
pET3a_OSF_CypA	IPTG-inducible N-terminal OneSTrEP-FLAG-tagged Cyclophilin A	Addgene #79039
pET3a_OSF_CypA_R55A	OSF-CypA R55A	This study
pGEX6P3	IPTG-inducible N-terminal GST tagged fusion protein expression	Lab collection
pGEX6P3_RpSca2_PD	GST-Sca2(34-1544)	This study
pGEX6P3_RpSca2_PDΔCRD	GST-Sca2(34-1086)	This study
pGEX6P3_RpSca2_CRDonly	GST-Sca2(1087-1544)	This study
pGEX6P3_RpSca2_CRDtrunc_Δ1	GST-Sca2(1087-1334)	This study
pGEX6P3_RpSca2_CRDtrunc_Δ2	GST-Sca2(1087-1280)	This study
pGEX6P3_RpSca2_CRDtrunc_Δ3	GST-Sca2(1087-1190)	This study
pGEX6P3_RpSca2_CRDtrunc_Δ4	GST-Sca2(1225-1544)	This study
pGEX6P3_RpSca2_CRDtrunc_Δ4_loop	GST-Sca2(1225-1544) Δ1279-1288	This study
pGEX6P3_RpSca2_CRDtrunc_Δ4_P1280A	GST-Sca2(1225-1544) P1280A	This study
pGEX6P3_RpSca2_CRDtrunc_Δ4_P1285A	GST-Sca2(1225-1544) P1285A	This study
pGEX6P3_RpSca2_CRDtrunc_Δ4_G1284A/P1285A	GST-Sca2(1225-1544) G1284A/P1285A	This study
