## Supplementary Table 6 for "Host cyclophilin-mediated maturation of an obligate intracellular bacterial surface virulence factor"

### Sheet: Sheet1
Table S6: Guide and ORF sequences used in this study.
Gene	Guide 1	DR1 Repeat	Guide 2
Non-target	ACCGGTGTAGCGACGATCGAATT	TAATTTCTACTATCGTAGAT	TTCGTACCGCGGCGAAATTATTC
ARPC2	GATGGGGTCCTCTATCATATTTC	TAATTTCTACTATCGTAGAT	CCTCCAGGATACAATGTCTCTTT
NHLRC2	ATGGATGCCAAAGCACGTGCTGA	TAATTTCTACTATCGTAGAT	TATTCGAAAGTTGGCTAATGTAT
EXOC7	ATGAACGTCTACTACCAGATACG	TAATTTCTACTATCGTAGAT	GCACCGATGGTCTCCATGGATGT
EXOC8	GCCGTAGTCAATGTCAAGGACAA	TAATTTCTACTATCGTAGAT	GTCAGCTTCGCATCGAAGGTGCC
WASF2	TATCCCAGGGACGATGGAAAAGA	TAATTTCTACTATCGTAGAT	GTTACCCAGTGGACAACCAAAGA
FMO2	GTGGCAGTACATTGCGGAGCATA	TAATTTCTACTATCGTAGAT	TATCAATCTGTCGTTACCAACAC
IL17RC	AAGGTAATGATCTGCGGTCCAGT	TAATTTCTACTATCGTAGAT	CCAGCAGGTGAACAGCTCGGAGA
GLT8D1	ATGGAAAGCTTACGAATTCTTTC	TAATTTCTACTATCGTAGAT	TACATTGTTACTCTCAACAATAC
RALA/B (Guide 1: RalA, Guide 2: RalB)	GATACAGCTGGGCAGGAGGACTA	TAATTTCTACTATCGTAGAT	ACTGCTCGTCGTGGGAAACAAGT
EED	AGAGAATGATCCATACCACAGGA	TAATTTCTACTATCGTAGAT	TACTAGATCATGCTTTACGATTA
BBS5	GCTGTCGGTTACAATTGCATATT	TAATTTCTACTATCGTAGAT	AGAACAAGCAACTAAGACTGTTG
PDCD10	CCAACAGGGATATAGCTAGTGCA	TAATTTCTACTATCGTAGAT	TATTGCAGCTAGAACGAGTAAAT
GPAT4	CCGGATCTGCGTGCGAGCGCTGA	TAATTTCTACTATCGTAGAT	GCCACCAGGTGGCGATCCTTCAC
EGFR	CGTCGCTATCAAGGAATTAAGAG	TAATTTCTACTATCGTAGAT	CCAATACCTATTCCGTTACACAC
NEK7	ATGGATGCCAAAGCACGTGCTGA	TAATTTCTACTATCGTAGAT	TATTCGAAAGTTGGCTAATGTAT
SLC19A1	AACTCGGCCGGCTACTACCTGGT	TAATTTCTACTATCGTAGAT	CTTCTGGCGCACACGCGCCACCC
TAF5L	TCGCGGACAGCTCAGGGTTGCTC	TAATTTCTACTATCGTAGAT	CAGCATAGCCACGAAGTGATGCC
CHP1	GCATGAATCCACGGAAGTTTACC	TAATTTCTACTATCGTAGAT	GCTCCTTACAGTGCAGTTTGTTG
PPIA	GTACCTGACACATAAACCCTGGA	TAATTTCTACTATCGTAGAT	CGTGCTCTGAGCACTGGAGAGAA				Note: also labeled as PPIA-1 (Fig. S3A)
PPIA-2	GAAAATGGACCAACCTGCTGTCT	TAATTTCTACTATCGTAGAT	TATATGTTGACAGGGTGGTGACT
PPIB	CGAAGAGACCAAAGATCACCCGG	TAATTTCTACTATCGTAGAT	GTCTCTTCGGAAAGACTGTTCCA
PPIC	CAAAGAGGCCAATCACAATTCTG	TAATTTCTACTATCGTAGAT	CTTCGGGGGCCGAGGGCTTCCGC
PPID	CCAGTCGTGTGTCCAATGCCTTT	TAATTTCTACTATCGTAGAT	ACGTGGACATCGGAGGGGAGCGA
PPIE	GACGTACAATTCGTGTCAATTTG	TAATTTCTACTATCGTAGAT	GGAGGCTCTGACCCTTCTTCCTC
PPIF	TGCTCACAGGCGGGCGACTTCAC	TAATTTCTACTATCGTAGAT	CTGACGAGAACTTTACACTGAAG
PPIG	TTTAGCGTTATCGAACTCCTTCC	TAATTTCTACTATCGTAGAT	GACAAGTAATCTCTGGTCAAGAA
PPIH	AGGCAGTTCTGCACCGGAGAATT	TAATTTCTACTATCGTAGAT	CATTAACAAAATCTCCACCCTGA
*All guides are taken from the Humagne C+D library (deWeirdt et al, Nat Biotech 2020)
*The structure of an enAsCas12a tandem guide is U6 promoter-DR1 (provided by vector)-Guide 1-DR1-Guide 2
*For cloning into pRDA_550, double stranded guides are prepared by adding a 5' AGAT and 3' TTTTTT to the forward strand and 5' ATTCAAAAAA to the reverse complement, followed by annealing and cloning into digested pRDA_550.
enAsCas12a-resistant PPIA constructs
PPIA	ATGGTCAACCCCACCGTGTTCTTCGACATTGCCGTCGACGGCGAGCCCTTGGGCCGCGTCTCCTTTGAGCTGTTTGCAGACAAGGTCCCAAAGACAGCAGAAAACTTTCGAGCCCTTTCTACTGGAGAGAAAGGATTTGGTTATAAGGGTTCCTGCTTTCACAGAATCATTCCTGGCTTCATGTGCCAGGGTGGTGACTTCACACGCCATAATGGCACTGGTGGCAAGTCCATCTATGGGGAGAAATTTGAAGATGAGAACTTCATCCTAAAGCATACGGGTCCTGGCATCTTGTCCATGGCAAATGCTGGACCCAACACAAATGGTTCCCAGTTTTTCATCTGCACTGCCAAGACTGAGTGGTTGGATGGCAAGCATGTGGTGTTTGGCAAAGTGAAA…
PPIA(R55A)	ATGGTCAACCCCACCGTGTTCTTCGACATTGCCGTCGACGGCGAGCCCTTGGGCCGCGTCTCCTTTGAGCTGTTTGCAGACAAGGTCCCAAAGACAGCAGAAAACTTTCGAGCCCTTTCTACTGGAGAGAAAGGATTTGGTTATAAGGGTTCCTGCTTTCACGcAATCATTCCTGGCTTCATGTGCCAGGGTGGTGACTTCACACGCCATAATGGCACTGGTGGCAAGTCCATCTATGGGGAGAAATTTGAAGATGAGAACTTCATCCTAAAGCATACGGGTCCTGGCATCTTGTCCATGGCAAATGCTGGACCCAACACAAATGGTTCCCAGTTTTTCATCTGCACTGCCAAGACTGAGTGGTTGGATGGCAAGCATGTGGTGTTTGGCAAAGTGAAA…
dRE2	atggatagcactgagaacgtcatcaagcccttcatgcgcttcaaggtgcacatggagggctccgtgaacggccacgagttcgagatcgagggcgagggcgagggcaagccctacgagggcacccagaccgccaagctgcaggtgaccaagggcggccccctgcccttcgcctgggacatcctgtccccccagttccagtacggctccaaggtgtacgtgaagcaccccgccgacatccccgactacaagaagctgtccttccccgagggcttcaagtgggagcgcgtgatgaacttcgaggacggcggcgtggtgaccgtgacccaggactcctccctgcaggacggcaccttcatctaccacgtgaagttcatcggcgtgaacttcccctccgacggc…
PPIA-dRE2	ATGGTCAACCCCACCGTGTTCTTCGACATTGCCGTCGACGGCGAGCCCTTGGGCCGCGTCTCCTTTGAGCTGTTTGCAGACAAGGTCCCAAAGACAGCAGAAAACTTTCGAGCCCTTTCTACTGGAGAGAAAGGATTTGGTTATAAGGGTTCCTGCTTTCACAGAATCATTCCTGGCTTCATGTGCCAGGGTGGTGACTTCACACGCCATAATGGCACTGGTGGCAAGTCCATCTATGGGGAGAAATTTGAAGATGAGAACTTCATCCTAAAGCATACGGGTCCTGGCATCTTGTCCATGGCAAATGCTGGACCCAACACAAATGGTTCCCAGTTTTTCATCTGCACTGCCAAGACTGAGTGGTTGGATGGCAAGCATGTGGTGTTTGGCAAAGTGAAA…
PPIA(R55A)-dRE2	ATGGTCAACCCCACCGTGTTCTTCGACATTGCCGTCGACGGCGAGCCCTTGGGCCGCGTCTCCTTTGAGCTGTTTGCAGACAAGGTCCCAAAGACAGCAGAAAACTTTCGAGCCCTTTCTACTGGAGAGAAAGGATTTGGTTATAAGGGTTCCTGCTTTCACGCAATCATTCCTGGCTTCATGTGCCAGGGTGGTGACTTCACACGCCATAATGGCACTGGTGGCAAGTCCATCTATGGGGAGAAATTTGAAGATGAGAACTTCATCCTAAAGCATACGGGTCCTGGCATCTTGTCCATGGCAAATGCTGGACCCAACACAAATGGTTCCCAGTTTTTCATCTGCACTGCCAAGACTGAGTGGTTGGATGGCAAGCATGTGGTGTTTGGCAAAGTGAAA…
Protein sequences:
PPIA	MVNPTVFFDIAVDGEPLGRVSFELFADKVPKTAENFRALSTGEKGFGYKGSCFHRIIPGFMCQGGDFTRHNGTGGKSIYGEKFEDENFILKHTGPGILSMANAGPNTNGSQFFICTAKTEWLDGKHVVFGKVKEGMNIVEAMERFGSRNGKTSKKITIADCGQLE
PPIA(R55A)	MVNPTVFFDIAVDGEPLGRVSFELFADKVPKTAENFRALSTGEKGFGYKGSCFHAIIPGFMCQGGDFTRHNGTGGKSIYGEKFEDENFILKHTGPGILSMANAGPNTNGSQFFICTAKTEWLDGKHVVFGKVKEGMNIVEAMERFGSRNGKTSKKITIADCGQLE
dRE2	MDSTENVIKPFMRFKVHMEGSVNGHEFEIEGEGEGKPYEGTQTAKLQVTKGGPLPFAWDILSPQFQYGSKVYVKHPADIPDYKKLSFPEGFKWERVMNFEDGGVVTVTQDSSLQDGTFIYHVKFIGVNFPSDGPVMQKKTLGWEPSTERLYPRDGVLKGEIHKALKLKGGGHYLVEFKSIYMAKKPVKLPGYYYVDSKLDITSHNEDYTVVEQYERAEARHHLFQ
dRE2 linker	GSGGSGGSGGQSTVPRARDPPVAT
